# Controlling wireframe DNA origami nuclease degradation with minor groove binders

**DOI:** 10.1101/2020.05.24.110783

**Authors:** Eike-Christian Wamhoff, Hellen Huang, Benjamin J. Read, Eric Ginsburg, William R. Schief, Nicholas Farrell, Darrell J. Irvine, Mark Bathe

## Abstract

Virus-like DNA nanoparticles have emerged as promising vaccine and gene delivery platforms due to their programmable nature that offers independent control over size, shape, and functionalization. However, as biodegradable materials, their utility for specific therapeutic indications depends on their structural integrity during biodistribution to efficiently target cells, tissues, or organs. Here, we explore reversible minor groove binders to control the degradation half-lives of wireframe DNA origami. Bare, two-helix DNA nanoparticles were found to be stable under typical cell culture conditions in presence of bovine serum, yet they remain susceptible to endonucleases, specifically DNAse I. Moreover, they degrade rapidly in mouse serum, suggesting species-specific degradation. Blocking minor groove accessibility with diamidines resulted in substantial protection against endonucleases, specifically DNAse-I. This strategy was found to be compatible with both varying wireframe DNA origami architectures and functionalization with protein antigens. Our stabilization strategy offers distinct physicochemical properties compared with established cationic polymer-based methods, with synergistic therapeutic potential for minor groove binder delivery for infectious diseases and cancer.
