## Supporting Tables for "Controlling wireframe DNA origami nuclease degradation with minor groove binders"

### Sheet: S1 - scaffold sequences
Name	Sequence
phPB84	GAGCGCAACGCAATTAATGTGCGCCCTGTAGCGGCGCATTAAGCGCGGCGGGTGTGGTGGTTACGCGCAGCGTGACCGCTACACTTGCCAGCGCCCTAGCGCCCGCTCCTTTCGCTTTCTTCCCTTCCTTTCTCGCCACGTTCGCCGGCTTTCCCCGTCAAGCTCTAAATCGGGGGCTCCCTTTAGGGTTCCGATTTAGTGCTTTACGGCACCTCGACCCCAAAAAACTTGATTAGGGTGATGGTTCACGTAGTGGGCCATCGCCCTGATAGACGGTTTTTCGCCCTTTGACGTTGGAGTCCACGTTCTTTAATAGTGGACTCTTGTTCCAAACTGGAACAACACTCAACCCTATCTCGGTCTATTCTTTTGATTTATAAGGGATTTTGCCGATTTCGG…
phI52	AGAATTTCGCCATAGGTATGCTTAAGGAAGTCGAGATTGCGAACCATTACCGAGACTATGGCTTCATGTGGTGATTTCACCCGACCCACCCTTGGCGCCAGCTTTACGCAGCTTCCTGACGATACGTGGTGTAACGTTGTGTTTGGCAATGGAAACCGAGATCAACTATTTCTAATGCTGATATAGCAGAGTCTCGCGTCTATCATACGCAAGTCGCACGTCATTTTCGAGAGCAGCGTAAGACTCTGAAGGTCATGAGCCCAGATGTTATTACCCTCTACCTATAAACATCAAAATTGTAGTCGTTTTACAGTCCATCGTCGCTCCAGAGCGAAGATTAAGGTTAGATCTAGATTATCTTTGCACGTGTGGACCGACGCAGCTGGGGCTCTAGCTCCA…

### Sheet: S2 - staple sequences - PB84
PB84
Name	Sequence
PB-84-2	ATAAAGTTTTGCGTTGCGCTCCTGCAGCATGGATGGAGGCGG
PB-84-3	TGCGCTCGCCGCTACAGGGCGCACATTAAGCAGGACCACTTA
PB-84-4	GCTGGTTTACACCCGCCGCGCTTAATGCGGCCCTTCCGGCTG
PB-84-5	GTCACGCTGCGTTTTTCGTAACCACCATTGCTGATAATTTTTATCTGGAGCCCACGACGGGGATTTTTGTCAGGCAAC
PB-84-6	GTGTAGCGAGCCGGCGAACGTGGCGAGAAAGGGCGCTGGCAA
PB-84-7	CGGGCGCTAGGAAGGGAAGAAAGCAGCTATAT
PB-84-8	TCTGACATGTCCGAGGGTTCCCAGGAAAGGAG
PB-84-9	CATTGGTAACTTTTTTGTCAGACCAAGATTTAGAGCTTTTTTTGACGGGGAA
PB-84-10	TACTTTAGGGAACCCTAAAGGGAGCCCCCGTTTACTCATATA
PB-84-11	TTCATTTTGGTGCCGTAAAGCACTAAATCATTGATTTAAAAC
PB-84-12	TCTAGGTGAATCAAGTTTTTTGGGGTCGATAATTTAAAAGGA
PB-84-13	GTTGAGTGTTGTTTTTTTCCAGTTTGCACTACGTGAATTTTTCCATCACCCT
PB-84-14	CGATGGCCGAACAAGAGTCCACTATTAAACCGTCTATCAGGG
PB-84-15	GCGAAAAAGAACGTGGACTCCAACAATCAGTA
PB-84-16	CTATGCAGATTTTGACTCGGGTGTGTCAAAGG
PB-84-17	GAGATAGGATCAGCTCATTTTTTAACCAAAAAAGAATAGACC
PB-84-18	TATAAATCTAGGCCGAAATCGGCATGTTGTAG
PB-84-19	AAAGTCAATAGGAAGCCGCATAAGAAATCCCT
PB-84-20	AAGATCCTTTTTTTTTTGATAATCTCTTCGCGTTAAATTTTTTTTTTGTTAA
PB-84-21	GGTTGTAAATGACCAAAATCCCTTAACGTTCATATGTACCCC
PB-84-22	GACCCCAAGAGTTTTCGTTCCACTCCCGTATT
PB-84-23	GACGCCGGTGTGGCGCGGTATTATGAGCGTCA
PB-84-24	ACTGATTAAGTATGGATGAA
PB-84-25	GGTGCCTCCGAAATAGACAGATCGAAAAGCAT
PB-84-26	CTTACGGATACTCACCAGTCACAGCTGAGATA
PB-84-27	GTTATCTAGGTGAGCGTGGGTCTCGCGGTCTCCCGTATCGTA
PB-84-28	GGTAAGCCATCATTGCAGCACTGGAACCGGAG
PB-84-29	CTGAATGACGCCTTGATCGTTGGGGGCCAGAT
PB-84-30	TCCCGGCAACATTTTTATTAATAGACTACCTATGGCGTTTTTAAATTCTTAT
PB-84-31	AATGTGCGGGCGAACTACTTACTCTAGCTCACTTTTCGGGGA
PB-84-32	TGTTTATTACGTTGCGCAAACTATTAACTCGGAACCCCTATT
PB-84-33	TCAAATATATGCCTGTAGCAATGGCAACATTTCTAAATACAT
PB-84-34	AACGACGAGCGTTTTTTGACACCACGGTATCCGCTCATTTTTTGAGACAATA
PB-84-35	AGCCATACCATCATGTAACT
PB-84-36	CATTTCCGTGTTTTTTCGCCCTTATTTTTTTTGCACATTTTTACATGGGGGA
PB-84-37	CATTTTGCAGGACCGAAGGAGCTAACCGCCCCTTTTTTGCGG
PB-84-38	CTCACCCACTTACTTCTGACAACGATCGGCTTCCTGTTTTTG
PB-84-39	AAGTAAAAGAGTGATAACACTGCGGCCAAGAAACGCTGGTGA
PB-84-40	CTCGGTCGCCGTTTTTCATACACTATATGCAGTGCTGTTTTTCCATAACCAT
PB-84-41	AGAGAATTTCTCAGAATGACTTGGTTGAGTGGCATGACAGTA
PB-84-42	GCAAGAGCAAAGTTCTGCTA
PB-84-43	GATGCTGAAGATTTTTTCAGTTGGGTTCCAATGATGATTTTTGCACTTTTAA
PB-84-44	GAACGTTTGCACGAGTGGGTTACATCGAATTTTCGCCCCGAA
PB-84-45	CTTGAGAGCTGGATCTCAACAGCGTGAATCTG
PB-84-46	TCTATACAACGAAACCTTGCACTCGTAAGATC
PB-84-47	GAGTATTCAAACCCTGATAA
PB-84-48	AAGAGTATATGCTTCAATAATATTACATGCGA
PB-84-49	TGTGACCTAGAGAATAAGTAAATTGAAAAAGG
PB-84-50	TTATCGGACCATTTTTCGTGTATTCAGGTTTCTTAGATTTTTCGTCAGGTGG
PB-84-51	CCTACTTTGGTTAATGTCATGATAATAATTTCATTGTGCAAT
PB-84-52	TTGGTCGTCGTGATACGCCTATTTTTATAAAAAGAAAAGAGG
PB-84-53	AAGCATGGACGAATTCGACGAAAGGGCCTTAATGACCCAAGA
PB-84-54	CAAAGCTTTAATTTTTACAAAATCTGCAAGAGTTTGATTTTTGGGGACGACGTAGCAAATACGTTTTTTATCTTCCCT
PB-84-55	TCTCCACCGCGCCCGGGTGGCTCAACAACTAAACGAATAGCC
PB-84-56	AACTAAGAGAGTACGAGCGA
PB-84-57	TGCGCAGCACCTTTTTTGTATCGGCCTGAAGAACCAGTTTTTGGAAAACCAG
PB-84-58	ATCCTATCTGTTCAAACGGG
PB-84-59	GCCCGCATTTATATTCCTAG
PB-84-60	CTATGTTCATTAGAAGGCGTTGTTATTACCCT
PB-84-61	CGATATTCCACAGTCTATTATCTTTTGATACT
PB-84-62	ACTGCTATATAACCATGTTACTTGGTCAGATGTGTAAAAGGA
PB-84-63	GGTATCCAACGTCTGGCGGACATCTAGTGGCAAAATAGAATC
PB-84-64	GCTAACGCAACTCCCGGGTTGGTTTGCACAAGATGAGAAGTG
PB-84-65	GTAGCGAAGGATTTTTTTAGTGACGTAAGCAAGATATTTTTTTAATACCGTG
PB-84-66	TTCACGACCGACAGTCTGGCAATACTAGTACAAGTAAATATC
PB-84-67	CTGGTTACTAGTTTTTGTACATGTTAATAGTTATGTGTTTTTTTGCAGGTAG
PB-84-68	TAACCTCAGGGAAGTTAGAA
PB-84-69	AATTATTGAGTATCATAATT
Modified sequences for PB84-10x
Name	Sequence
PB-84-3-Over	TGCGCTCGCCGCTACAGGGCGCACATTAAGCAGGACCACTTATTACTGGACTG
PB-84-8-Over	TCTGACATGTCCGAGGGTTCCCAGGAAAGGAGTTACTGGACTG
PB-84-12-Over	TCTAGGTGAATCAAGTTTTTTGGGGTCGATAATTTAAAAGGATTACTGGACTG
PB-84-19-Over	AAAGTCAATAGGAAGCCGCATAAGAAATCCCTTTACTGGACTG
PB-84-25-Over	GGTGCCTCCGAAATAGACAGATCGAAAAGCATTTACTGGACTG
PB-84-29-Over	CTGAATGACGCCTTGATCGTTGGGGGCCAGATTTACTGGACTG
PB-84-46-Over	TCTATACAACGAAACCTTGCACTCGTAAGATCTTACTGGACTG
PB-84-48-Over	AAGAGTATATGCTTCAATAATATTACATGCGATTACTGGACTG
PB-84-52-Over	TTGGTCGTCGTGATACGCCTATTTTTATAAAAAGAAAAGAGGTTACTGGACTG
PB-84-60-Over	CTATGTTCATTAGAAGGCGTTGTTATTACCCTTTACTGGACTG

### Sheet: S3 - staple sequences - I52
I52
Name	Sequence
2	ACATCTGGATGGCGAAATTCTTATATGTGGTAGAGGGTAATA
3	GCTCATGACCAAGCATACCT
4	GTTCGCAATCTTTTTTCGACTTCCTTTTCAGAGTCTTTTTTTACGCTGCTCT
5	CGGTAATGTCACCACATGAAGCCGTCCGAGG
6	GTTCCCAGACCGTGTATCATAATTATAGTCT
7	GCGAGACTCTGTTTTTCTATATCAGCCCAAACACAACTTTTTGTTACACCACCCAAGGGTGGGTTTTTTCGGGTGAAA
8	AGCTGGCGGTATCGTCAGGAAGCTAACCTCA
9	GGATAGTTAATCAGTACTATGCAGTGCGTAA
10	TTCCATTGATTAGAAATAGTTGAGTAGCGAA
11	GGATTAGTTAAATATCTTCACGACTCTCGGT
12	TGATAGACCGAAAATGACGTGCGACACGTGC
13	AAAGATAAAGCTGCGTCGGTCCACTTGCGTA
14	CTACAATTTTGTTTTTATGTTTATAGTAAAAGGAACTTTTTTGCTATGCAAATTTTTATAGGTTTTTTTAATGTCATG
15	GTCAAGTGCGACGATGGACTGTAAAACGACTGATGTGAGTAT
16	CTTAGTGTATCGCTCTGGAG
17	TCTAGATCTAATTTTTCCTTAATCTTCGGCTCAAAAGTTTTTCCCGGAATGT
18	AGAATTATTATTTTTTACTCGAAACTGAAACGATGTGTTTTTTGAATCTTGACCGTAGTGGAGTTTTTCTAGAGCCCC
19	TTTCGTAAAGTGGACCAGATCGTACATCTAG
20	TGATAACCTGCACACGTCTGGCGGTCAGCAG
21	CAAAGAATCTGACTGAGAGTGTTTGATAACA
22	CTGCGGCCCTGCCATAACCATGAGGGTTGTC
23	AGCGCGGACTCCCCATATCTGCTTACCCGCC
24	GCGCTTAAGCGCGTAACCACCACTTTACCCT
25	CAACGTCAAAGTTTTTGGCGAAAAACAGTCATGAATGTTTTTTTAACCTCTA
26	GATGGCCCTGCGCTCCTGCAGCGCGTGATCGTCTATCAGGGC
27	ACTACGTGAATTAATTGCGT
28	TGCGCCGCTACTTTTTAGGGCGCACACCATCACCCTATTTTTATCAAGTTTT
29	GAACCCTAAAGTTTTTGGAGCCCCCGCGTGGCGAGAATTTTTAGGAAGGGAAGGCAAGTGTAGTTTTTCGGTCACGCT
30	AGGGCGCTGAAAGCGAAAGGAGCTAACCGCT
31	TTTTTGCAGGAGGACCGAAGGAGCGGGCGCT
32	CCGGCGAAATTTAGAGCTTGACGATCATATG
33	TACCCCGGTGAGCGTCAGACCCCAGGGAAAG
34	CTAAATCGTTGGGGTCGAGGTGCCAGACCGA
35	GATAGGGTATAAATCAAAAGAATGTAAAGCA
36	CTTAGACGACTATTAAAGAACGTGGACTCATAATAATGGTTT
37	TCAGGTGGCAACAAGAGTCC
38	TGAGTGTTGTTTTTTTCCAGTTTGGACTTTTCGGGGATTTTTAATGTGCGCG
39	ATTCAAATATGTTTTTTATCCGCTCACGTAGTTATCTTTTTTACACGACGGGCCGAAATCGGCTTTTTAAAATCCCTT
40	ATGGATGAGCTCATTTTTTAACCAATAGGGAGTCAGGCAACT
41	ACGAAATAGATGTTAAATCA
42	TAACGTGAGTTTTTTTTTCGTTCCACTTGTAATTCGCTTTTTGTTAAATTTTCAGATCGCTGATTTTTGATAGGTGCC
43	AAATCCCTCTTTTTGATAATCTCGAACCGGA
44	GCTGAATGTCGCCTTGATCGTTGGATGACCA
45	CAAGTTTACTCTTTTTATATATACTTAAAAGGATCTATTTTTGGTGAAGATC
46	TTTAATTTTAGATTGATTTAAAACTAGCTTC
47	CCGGCAACTGGCGAACTACTTACTCTTCATT
48	TGTCAGACTCACTGATTAAGCATGGAGCCGG
49	TGAGCGTGTATTGCTGATAAATCTTGGTAAC
50	CTGATAAAAGATGGTAAGCCCTCCCGTATTGAGACAATAACC
51	TGCTTCAATACACTGGGGCC
52	GGTCTCGCGGTTTTTTATCATTGCAGATATTGAAAAATTTTTGGAAGAGTATCCTTTTTTGCGTTTTTGCATTTTGCC
53	TGAAAGTAAAATTTTTGATGCTGAAGGGCCCTTCCGGTTTTTCTGGCTGGTT
54	ACGAGTGGTGCAGGACCACTTATGCGCTCATCAGTTGGGTGC
55	GTTACATCGACGGATAAAGT
56	AATTAATAGACTTTTTTGGATGGAGGACTGGATCTCATTTTTACAGCGGTAA
57	TTCCAATGATGTTTTTAGCACTTTTAATTGACGCCGGTTTTTGCAAGAGCAAAACGTTGCGCATTTTTAACTATTAAC
58	CAATGGCAACCTCGGTCGCC
59	GCCTGTAGGCATACACTATTCTCAGAATGGTGACACCACGAT
60	CAACATGGGGGTTTTTATCATGTAACAAGCCATACCATTTTTAACGACGAGCACTTGGTTGAGTTTTTTACTCACCAG
61	CAGTAAGAGAATTTTTTTATGCAGTGAACTTACTTCTTTTTTGACAACGATC
62	TGGCATGATCACAGAAAAGCATCTCATTGTG
63	CAATCCTAGACCACGTGTATTCATTTACGGA
64	TATCCCGTAAGTTCTGCTATGTGGGAAAGCA
65	TGGTAGCATCGTTAATGACCCAACGCGGTAT
66	AGAACGTTGATCCTTGAGAGTTTTCTTCAAA
67	CGGGTAGGAGCACCTGTATCGGCCGCCCCGA
68	AACGCTGGTTCCTGTTTTTGCTCGTGAAGAA
69	CCAGGGAAAAGTCAAATCCTATCTACCCAGA
70	CCTTATTCGAGTATTCAACATTTCTGGCTCA
71	ACAACAGAAATCTGGCGCCCGGGCGTGTCGC
72	CTAAATACGAACCCCTATTTGTTTAGCCTCT
73	CCACCCAATGTGACCTTAAACGAATATTTTT
74	CCAAAGATAAGGGCCTCGTGATACGCCTAATAGAATCGGTAT
75	GAGAAGTGGCAATTCGACGA
76	GAATAAGTAAATTTTTTTACATGCGAGAGTTTGAGGGTTTTTGACGACGACG
77	TAACGCAAGCATTTTTAGATATTAATAGCTATATTCTTTTTTGACATAATTAAAGAGACAAAGTTTTTCTTTAAACAA
78	TAGGTACACTGAATCTGTCTATACAAACTTTGAGCTGGTTAC
79	TGTTAGAAGTACCTTGCACT
80	AAGCCGCATAATTTTTGTGTTGTAGAAACCAGGTACGTTTTTAGCGAACGAA
81	TAGAAATTTTGTTTTTACTCGGGTGTATGTGTTGCAGTTTTTGTAGCGACAGATGTTCGCCCGTTTTTCATTTTGCGC
82	TTGATACTCTTCTGGCAATA
83	GCGTTGTTCTAGTCACAGTCTATTATCTTCCTAGATTAGAAG
84	ATGTTACTTGGTTTTTTCAGTTATCGCTTTAAAAGAATTTTTAAGAGGTTGGAATACGTATCTTTTTTTCCCTATATT
85	ATTACCCTCGATTTTTTATTCACAAGGACGTAACTCCTTTTTCGGGTTGGTT

### Sheet: S4 - primer sequences
Sanger sequencing
ACAACCGGGGTACATATGATTG
GACGAAAGGGCCTCGTGATA
CAATCATATGTACCCCGGTTGT
GACGAAAGGGCCTCGTGATA
ACCGAAGGAGCTAACCGCTT
CCCGATTTAGAGCTTGACGG
TGCTATGCAAAATAGAATCG
ACCAGGGAAAACCAGGTAC
GCGCTCCTGCAGGCTGAAAAGGTGGCATCAATAG
CTGCAGCATACCTATGGCGAAATTCTTATATGTG
ACCAGGGAAAACCAGGTAC
CTGAATGAAGCCATACCAAACGA
GACGAAAGGGCCTCGTGATA
ACATTAATTGCGTTGCGCTC
Cloning
